# Microbiota during early life windows orchestrates intestinal maturation and barrier formation in the offspring

**DOI:** 10.64898/2026.09.24.754204

**Authors:** Cristina Kalbermatter, Sandro Christensen, Irene Keller, Nerea Fernandez Trigo, Joana Carlevaro-Fita, Dorothée L. Berthold, Stephanie Talker, Anna Wenning, Rémy Bruggmann, Uwe Sauer, Mercedes Gomez de Agüero, Andrew J. Macpherson, Stephanie C. Ganal-Vonarburg

## Abstract

There is a critical window in early life for immune development that prepares a young mammal for postnatal exposure to environmental, dietary and microbial antigens. Both the maternal microbiota and endogenous colonization have emerged as pivotal drivers in this process. Using gnotobiotic mouse models and reversible colonization to model the effects of the maternal microbiota during pregnancy compared with early life colonization on the small intestinal epithelium we show that both microbial metabolites originating from the maternal microbiota and the postnatal endogenous microbiota drive intestinal epithelial maturation by modulating epigenetic signatures. Microbiota-derived signals from both the pregnant mother and from endogenous postnatal colonisation drove the BLIMP1-guided epithelial neonatal-to-adult transition at weaning through epigenetic mechanisms and direct transcriptional effects. These microbial signals also shaped the developmental trajectory of barrier-forming tight junctional claudins in the neonatal intestine, increased aerobic respiration, and increased the gene expression of xenosensors. Thus, both maternal and endogenous microbiota derived drivers of the offspring’s epigenetic and transcriptomic intestinal epithelial landscape fine-tuned the timing of epithelial maturation and augmented functional plasticity at weaning.
