## Supplementary Data S1 for "Microbiota during early life windows orchestrates intestinal maturation and barrier formation in the offspring"

### Sheet: Differentially methylated genes
Gene.Name	Main_Cluster	Subcluster	Function and literature
4930523C07Rik	Cluster1	Cluster1_d
4933407K13Rik	Cluster1	Cluster1_d
Arap2	Cluster1	Cluster1_d
Cep350	Cluster1	Cluster1_d
Fcgr4	Cluster1	Cluster1_d
Oip5os1	Cluster1	Cluster1_d
Rasal2	Cluster1	Cluster1_d
Uap1	Cluster1	Cluster1_d
Agmo	Cluster1	Cluster1_d
Esrrg	Cluster1	Cluster1_d
Mss51	Cluster1	Cluster1_d
Acvr1c	Cluster1	Cluster1_d
Brca2	Cluster1	Cluster1_d
Chd2	Cluster1	Cluster1_d
Creb1	Cluster1	Cluster1_d
Dyrk2	Cluster1	Cluster1_d
Gls	Cluster1	Cluster1_d
Klf7	Cluster1	Cluster1_d
Pten	Cluster1	Cluster1_d
Smarcad1	Cluster1	Cluster1_d
Vcpip1	Cluster1	Cluster1_d
Zgrf1	Cluster1	Cluster1_d
Abcb7	Cluster1	Cluster1_b
Adgrg2	Cluster1	Cluster1_b
Akap17b	Cluster1	Cluster1_b
Ammecr1	Cluster1	Cluster1_b
Atp11c	Cluster1	Cluster1_b
Atrx	Cluster1	Cluster1_b
Bclaf3	Cluster1	Cluster1_b
Brwd3	Cluster1	Cluster1_b
Chic1	Cluster1	Cluster1_b
Cul4b	Cluster1	Cluster1_b
Ddx3x	Cluster1	Cluster1_b
Diaph2	Cluster1	Cluster1_b
Dock11	Cluster1	Cluster1_b
Fmr1	Cluster1	Cluster1_b
Hmgn5	Cluster1	Cluster1_b
Htatsf1	Cluster1	Cluster1_b
L1cam	Cluster1	Cluster1_b
Magt1	Cluster1	Cluster1_b
Mbnl3	Cluster1	Cluster1_b
Mbtps2	Cluster1	Cluster1_b
Mid1ip1	Cluster1	Cluster1_b
Mid2	Cluster1	Cluster1_b
Nhs	Cluster1	Cluster1_b
Ogt	Cluster1	Cluster1_b
Pak3	Cluster1	Cluster1_b
Pcdh19	Cluster1	Cluster1_b
Pola1	Cluster1	Cluster1_b
Rap2c	Cluster1	Cluster1_b
Rbm41	Cluster1	Cluster1_b
Reps2	Cluster1	Cluster1_b
Smc1a	Cluster1	Cluster1_b
Stag2	Cluster1	Cluster1_b
Tab3	Cluster1	Cluster1_b
Taf1	Cluster1	Cluster1_b
Thoc2	Cluster1	Cluster1_b
Uprt	Cluster1	Cluster1_b
Usp9x	Cluster1	Cluster1_b
Xiap	Cluster1	Cluster1_b
Zbtb33	Cluster1	Cluster1_b
Zfp711	Cluster1	Cluster1_b
Zfx	Cluster1	Cluster1_b
Zmat1	Cluster1	Cluster1_b
Fam199x	Cluster1	Cluster1_b
Pwwp3b	Cluster1	Cluster1_b
Txlng	Cluster1	Cluster1_b
Upf3b	Cluster1	Cluster1_b
Wdr44	Cluster1	Cluster1_b
Arl5a	Cluster1	Cluster1_b
Mtcp1	Cluster1	Cluster1_b
Mterf2	Cluster1	Cluster1_b
Noxa1	Cluster1	Cluster1_b
Nr3c2	Cluster1	Cluster1_b
Slc25a24	Cluster1	Cluster1_b
Slc35g1	Cluster1	Cluster1_b
Slc6a20a	Cluster1	Cluster1_b
Snph	Cluster1	Cluster1_b
Xdh	Cluster1	Cluster1_b
Lipg	Cluster1	Cluster1_b
Pigr	Cluster1	Cluster1_b
Alppl2	Cluster1	Cluster1_c
B3gnt7	Cluster1	Cluster1_c
Cul3	Cluster1	Cluster1_c
Fut8	Cluster1	Cluster1_c
Pof1b	Cluster1	Cluster1_c
Septin2	Cluster1	Cluster1_c
Ugt1a2	Cluster1	Cluster1_c
Chm	Cluster1	Cluster1_c
Sesn1	Cluster1	Cluster1_c
B4galnt1	Cluster1	Cluster1_c
Batf2	Cluster1	Cluster1_c
C730002L08Rik	Cluster1	Cluster1_c
Casp3	Cluster1	Cluster1_c
Cd2ap	Cluster1	Cluster1_c
Clcn2	Cluster1	Cluster1_c
Clcn3	Cluster1	Cluster1_c
Cth	Cluster1	Cluster1_c
Dennd4c	Cluster1	Cluster1_c
Dgka	Cluster1	Cluster1_c
Dglucy	Cluster1	Cluster1_c
Gm11437	Cluster1	Cluster1_c
Gramd1c	Cluster1	Cluster1_c
Gstm3	Cluster1	Cluster1_c
Hmgcr	Cluster1	Cluster1_c
Ifit1bl1	Cluster1	Cluster1_c
Jmjd1c	Cluster1	Cluster1_c
Megf9	Cluster1	Cluster1_c
Myzap	Cluster1	Cluster1_c
Rbl1	Cluster1	Cluster1_c
Reg3a	Cluster1	Cluster1_c
Scamp5	Cluster1	Cluster1_c
Sec14l2	Cluster1	Cluster1_c
Senp7	Cluster1	Cluster1_c
Slc23a2	Cluster1	Cluster1_c
Slc25a45	Cluster1	Cluster1_c
Slc28a3	Cluster1	Cluster1_c
Slc6a20b	Cluster1	Cluster1_c
Tm9sf3	Cluster1	Cluster1_c
Tnrc6b	Cluster1	Cluster1_c
Trim38	Cluster1	Cluster1_c
Ttc39b	Cluster1	Cluster1_c
Ubr3	Cluster1	Cluster1_c
Wfdc21	Cluster1	Cluster1_c
Ppip5k2	Cluster1	Cluster1_c
Sphk1	Cluster1	Cluster1_c
Ccl28	Cluster1	Cluster1_f
Celf5	Cluster1	Cluster1_f
1810046K07Rik	Cluster1	Cluster1_f
6820431F20Rik	Cluster1	Cluster1_f
Lpgat1	Cluster1	Cluster1_f
2610005L07Rik	Cluster1	Cluster1_f
9430038I01Rik	Cluster1	Cluster1_f
Adgrg7	Cluster1	Cluster1_f
Adh6a	Cluster1	Cluster1_f
Arg2	Cluster1	Cluster1_f
Armc2	Cluster1	Cluster1_f
Bche	Cluster1	Cluster1_f
Bco2	Cluster1	Cluster1_f
Btbd8	Cluster1	Cluster1_f
Cda	Cluster1	Cluster1_f
Dhx36	Cluster1	Cluster1_f
Dipk1b	Cluster1	Cluster1_f
Glipr2	Cluster1	Cluster1_f
Gm12298	Cluster1	Cluster1_f
Hsd17b6	Cluster1	Cluster1_f
Inpp4a	Cluster1	Cluster1_f
Kif15	Cluster1	Cluster1_f
Klf3	Cluster1	Cluster1_f
Knl1	Cluster1	Cluster1_f
Lrp6	Cluster1	Cluster1_f
Lsmem2	Cluster1	Cluster1_f
Me2	Cluster1	Cluster1_f
Mrc1	Cluster1	Cluster1_f
Oit1	Cluster1	Cluster1_f
Oxct1	Cluster1	Cluster1_f
Parp14	Cluster1	Cluster1_f
Plcd1	Cluster1	Cluster1_f
Ppargc1a	Cluster1	Cluster1_f
Ppp1r12a	Cluster1	Cluster1_f
Rb1	Cluster1	Cluster1_f
Rps6ka5	Cluster1	Cluster1_f
Rsf1	Cluster1	Cluster1_f
Rskr	Cluster1	Cluster1_f
Scin	Cluster1	Cluster1_f
Sco2	Cluster1	Cluster1_f
Slc26a6	Cluster1	Cluster1_f
Slc28a1	Cluster1	Cluster1_f
Slc2a7	Cluster1	Cluster1_f
Slco2b1	Cluster1	Cluster1_f
Treh	Cluster1	Cluster1_f
Trpm6	Cluster1	Cluster1_f
Tsku	Cluster1	Cluster1_f
Tvp23a	Cluster1	Cluster1_f
Gm1123	Cluster1	Cluster1_f
Podn	Cluster1	Cluster1_f
Ptar1	Cluster1	Cluster1_f
Tnni1	Cluster1	Cluster1_f
Tymp	Cluster1	Cluster1_f
Xpo1	Cluster1	Cluster1_f
Mir7682	Cluster1	Cluster1_a	NA
Nemf	Cluster1	Cluster1_a	stress, Ribosomal stress-surveillance
Panct2	Cluster1	Cluster1_a	stress, differentially expressed upon DSS colitis (Yarani et al. 2020)
Rasgrp4	Cluster1	Cluster1_a	proliferation, stress, restricts intestinal epithelial cell growth (Depeille et al 2015), involved in colitis (Adachi et al. 2012)
Scarna6	Cluster1	Cluster1_a	stress, directs p53 and redox homeostasis via selective splicing in cancer cells (Beneveti et al 2021)
Slco4c1	Cluster1	Cluster1_a	transport, transport of organic anions such as steroids, thyroid hormones in the kidney
Swt1	Cluster1	Cluster1_a	Transcriptional protein SWT1
Ugt1a6a	Cluster1	Cluster1_a	stress, elimination of potentially toxic xenobiotics and endogenous compounds. Conjugates small planar phenolic molecules
Pisd-ps2	Cluster1	Cluster1_a	Phosphatidylserine decarboxylase proenzyme, mitochondrial
Rims2	Cluster1	Cluster1_e
Rps6ka3	Cluster1	Cluster1_e
Rps6ka6	Cluster1	Cluster1_e
Sytl5	Cluster1	Cluster1_e
Rp2	Cluster1	Cluster1_e
Sh3bgrl	Cluster1	Cluster1_e
Zfp182	Cluster1	Cluster1_e
Zfp280c	Cluster1	Cluster1_e
3110045C21Rik	Cluster2	Cluster2_l
Apoa2	Cluster2	Cluster2_l
Cab39	Cluster2	Cluster2_l
Gpr55	Cluster2	Cluster2_l
Nr1i3	Cluster2	Cluster2_l
Pcp4l1	Cluster2	Cluster2_l
Ralgps2	Cluster2	Cluster2_l
Sh2d1b1	Cluster2	Cluster2_l
AW046200	Cluster2	Cluster2_l
Nfix	Cluster2	Cluster2_l
Acsl4	Cluster2	Cluster2_g
Arhgef6	Cluster2	Cluster2_g
Atp7a	Cluster2	Cluster2_g
Mtm1	Cluster2	Cluster2_g
Nyx	Cluster2	Cluster2_g
Rnf128	Cluster2	Cluster2_g
Sowahd	Cluster2	Cluster2_g
Tbc1d8b	Cluster2	Cluster2_g
2010106E10Rik	Cluster2	Cluster2_g
Ap1s2	Cluster2	Cluster2_g
Gk	Cluster2	Cluster2_g
P2ry4	Cluster2	Cluster2_g
Dnah10	Cluster2	Cluster2_g
1700057G04Rik	Cluster2	Cluster2_g
Acy1	Cluster2	Cluster2_g
Gm21057	Cluster2	Cluster2_g
Mir802	Cluster2	Cluster2_g
Usp2	Cluster2	Cluster2_g
Ano7	Cluster2	Cluster2_k	transport, Ca 2+ -activated Cl − efflux and fluid secretion
Dock10	Cluster2	Cluster2_k	stress, epithelial-to-mesenchymal transition (Shin et al 2019, Laurin et al 2014), Guanine nucleotide-exchange factor (GEF) that activates CDC42 and RAC1 by exchanging bound GDP for free GTP
Prkag3	Cluster2	Cluster2_k	stress, sensor protein kinase that plays a key role in regulating cellular energy metabolism, upregulated in E. coli infected mice (Tkáčiková et al. 2020)
St8sia4	Cluster2	Cluster2_k	sialylation
Ugt1a7c	Cluster2	Cluster2_k	Catalyzes the glucuronidation of endogenous estrogen hormone epiestradiol and phytoestrogens
Zfp109	Cluster2	Cluster2_k	NA
Mir98	Cluster2	Cluster2_k	stress, proliferation, miR-98 plays an inhibitory role in human CRC cell proliferation (Zheng et al 2019)
Bmx	Cluster2	Cluster2_m
Cyp2b10	Cluster2	Cluster2_m
Kctd12b	Cluster2	Cluster2_m
Papss2	Cluster2	Cluster2_m
Gpr34	Cluster2	Cluster2_m
Prss27	Cluster2	Cluster2_m
Smim9	Cluster2	Cluster2_m
Cyp27a1	Cluster2	Cluster2_m
Cyp2c29	Cluster2	Cluster2_m
Jak2	Cluster2	Cluster2_m
0610031O16Rik	Cluster2	Cluster2_m
9130230L23Rik	Cluster2	Cluster2_m
Acaa1a	Cluster2	Cluster2_m
Adh1	Cluster2	Cluster2_m
Ahcyl2	Cluster2	Cluster2_m
Anpep	Cluster2	Cluster2_m
Aspa	Cluster2	Cluster2_m
Baat	Cluster2	Cluster2_m
Camk4	Cluster2	Cluster2_m
Ccdc186	Cluster2	Cluster2_m
Chuk	Cluster2	Cluster2_m
Cipc	Cluster2	Cluster2_m
Clca4a	Cluster2	Cluster2_m
Cldn15	Cluster2	Cluster2_m
F11	Cluster2	Cluster2_m
Fam169b	Cluster2	Cluster2_m
Fgl2	Cluster2	Cluster2_m
Frat1	Cluster2	Cluster2_m
Hpgd	Cluster2	Cluster2_m
Klf15	Cluster2	Cluster2_m
Lap3	Cluster2	Cluster2_m
Mapk8	Cluster2	Cluster2_m
Mvk	Cluster2	Cluster2_m
Mx1	Cluster2	Cluster2_m
Pkm	Cluster2	Cluster2_m
Ppp2r3a	Cluster2	Cluster2_m
Ptpre	Cluster2	Cluster2_m
Retsat	Cluster2	Cluster2_m
Secisbp2l	Cluster2	Cluster2_m
Sis	Cluster2	Cluster2_m
Slc13a2	Cluster2	Cluster2_m
Slc41a2	Cluster2	Cluster2_m
Tmem263	Cluster2	Cluster2_m
Tspan5	Cluster2	Cluster2_m
Slc22a13b	Cluster2	Cluster2_m
Dpp4	Cluster2	Cluster2_h
Kcnj13	Cluster2	Cluster2_h
Maoa	Cluster2	Cluster2_h
Osbpl3	Cluster2	Cluster2_h
Adgrd1	Cluster2	Cluster2_h
Gas2l3	Cluster2	Cluster2_h
Got1	Cluster2	Cluster2_h
Mgam	Cluster2	Cluster2_h
Zxdb	Cluster2	Cluster2_h
Iqgap2	Cluster2	Cluster2_h
4931406C07Rik	Cluster2	Cluster2_h
4933404O12Rik	Cluster2	Cluster2_h
Adam4	Cluster2	Cluster2_h
Afmid	Cluster2	Cluster2_h
Ahnak	Cluster2	Cluster2_h
Aldh4a1	Cluster2	Cluster2_h
Arl14	Cluster2	Cluster2_h
Arl9	Cluster2	Cluster2_h
Ccser2	Cluster2	Cluster2_h
Cd160	Cluster2	Cluster2_h
Cobl	Cluster2	Cluster2_h
Col25a1	Cluster2	Cluster2_h
Cyb5b	Cluster2	Cluster2_h
Cyb5r3	Cluster2	Cluster2_h
Cyp2d22	Cluster2	Cluster2_h
Cyp4v3	Cluster2	Cluster2_h
Dock5	Cluster2	Cluster2_h
Ell2	Cluster2	Cluster2_h
Gdpd1	Cluster2	Cluster2_h
Gpr22	Cluster2	Cluster2_h
Il15	Cluster2	Cluster2_h
Kpna2	Cluster2	Cluster2_h
Lrrc8b	Cluster2	Cluster2_h
Ly75	Cluster2	Cluster2_h
Mpp4	Cluster2	Cluster2_h
Muc3	Cluster2	Cluster2_h
Ppef2	Cluster2	Cluster2_h
Rasgrf1	Cluster2	Cluster2_h
Slc13a2os	Cluster2	Cluster2_h
Slc35e2	Cluster2	Cluster2_h
Slc47a2	Cluster2	Cluster2_h
Spire2	Cluster2	Cluster2_h
Stk17b	Cluster2	Cluster2_h
Tldc2	Cluster2	Cluster2_h
Akr1b7	Cluster2	Cluster2_h
Kcnab2	Cluster2	Cluster2_n
Zfp985	Cluster2	Cluster2_n
Fam151a	Cluster2	Cluster2_n
Abhd6	Cluster2	Cluster2_n
Enpp7	Cluster2	Cluster2_n
Ttll3	Cluster2	Cluster2_n
D630023F18Rik	Cluster2	Cluster2_i
Idh1	Cluster2	Cluster2_i
Washc4	Cluster2	Cluster2_i
Cldn23	Cluster2	Cluster2_i
2010204K13Rik	Cluster5	Cluster5_s
AA414768	Cluster5	Cluster5_s
Apln	Cluster5	Cluster5_s
Arhgap4	Cluster5	Cluster5_s
Armcx6	Cluster5	Cluster5_s
Asb11	Cluster5	Cluster5_s
AU015836	Cluster5	Cluster5_s
Bex3	Cluster5	Cluster5_s
Bex4	Cluster5	Cluster5_s
Bhlhb9	Cluster5	Cluster5_s
Bok	Cluster5	Cluster5_s
Cd99l2	Cluster5	Cluster5_s
Clcn5	Cluster5	Cluster5_s
Cldn2	Cluster5	Cluster5_s
Cryzl2	Cluster5	Cluster5_s
Dach2	Cluster5	Cluster5_s
Dcaf12l1	Cluster5	Cluster5_s
Dusp9	Cluster5	Cluster5_s
Eda	Cluster5	Cluster5_s
Egfl6	Cluster5	Cluster5_s
Elk1	Cluster5	Cluster5_s
Fgd1	Cluster5	Cluster5_s
Fhl1	Cluster5	Cluster5_s
Gla	Cluster5	Cluster5_s
Gpc3	Cluster5	Cluster5_s
Gpm6b	Cluster5	Cluster5_s
Gpr50	Cluster5	Cluster5_s
Klhl13	Cluster5	Cluster5_s
Lamp2	Cluster5	Cluster5_s
Lrch2	Cluster5	Cluster5_s
Maged1	Cluster5	Cluster5_s
Maged2	Cluster5	Cluster5_s
Mamld1	Cluster5	Cluster5_s
Mospd1	Cluster5	Cluster5_s
Nup62cl	Cluster5	Cluster5_s
Nxf7	Cluster5	Cluster5_s
Radx	Cluster5	Cluster5_s
Rbm3os	Cluster5	Cluster5_s
Renbp	Cluster5	Cluster5_s
Rgl1	Cluster5	Cluster5_s
Rpl36a	Cluster5	Cluster5_s
Rpl39	Cluster5	Cluster5_s
Rtl8c	Cluster5	Cluster5_s
Sat1	Cluster5	Cluster5_s
Soat1	Cluster5	Cluster5_s
Tceal3	Cluster5	Cluster5_s
Tceal8	Cluster5	Cluster5_s
Tceal9	Cluster5	Cluster5_s
Tmsb15b1	Cluster5	Cluster5_s
Tmsb4x	Cluster5	Cluster5_s
Tspan6	Cluster5	Cluster5_s
Tspyl2	Cluster5	Cluster5_s
Zdhhc9	Cluster5	Cluster5_s
AW822252	Cluster5	Cluster5_s
Ccdc120	Cluster5	Cluster5_s
Ccdc160	Cluster5	Cluster5_s
E230029C05Rik	Cluster5	Cluster5_s
Rragb	Cluster5	Cluster5_s
Rtl8a	Cluster5	Cluster5_s
Rtl8b	Cluster5	Cluster5_s
Slc16a2	Cluster5	Cluster5_s
Tshz2	Cluster5	Cluster5_s
Usp11	Cluster5	Cluster5_s
Usp27x	Cluster5	Cluster5_s
Xlr5c	Cluster5	Cluster5_s
Lgmn	Cluster5	Cluster5_s
1700016C15Rik	Cluster5	Cluster5_s
9630028B13Rik	Cluster5	Cluster5_s
Acot5	Cluster5	Cluster5_s
Dnajb3	Cluster5	Cluster5_s
Eml1	Cluster5	Cluster5_s
Espn	Cluster5	Cluster5_s
Fam222a	Cluster5	Cluster5_s
Fam71e1	Cluster5	Cluster5_s
Fbln5	Cluster5	Cluster5_s
Fhdc1	Cluster5	Cluster5_s
Gm13205	Cluster5	Cluster5_s
Gm5801	Cluster5	Cluster5_s
Gpr146	Cluster5	Cluster5_s
Gramd1b	Cluster5	Cluster5_s
Lama3	Cluster5	Cluster5_s
Lhfpl2	Cluster5	Cluster5_s
Limk2	Cluster5	Cluster5_s
Maml2	Cluster5	Cluster5_s
Mgll	Cluster5	Cluster5_s
Mrgpre	Cluster5	Cluster5_s
Myo18b	Cluster5	Cluster5_s
Nr1h4	Cluster5	Cluster5_s
Nsun4	Cluster5	Cluster5_s
Pcyt1a	Cluster5	Cluster5_s
Pdgfrl	Cluster5	Cluster5_s
Pfkfb3	Cluster5	Cluster5_s
Prr5l	Cluster5	Cluster5_s
Pyroxd2	Cluster5	Cluster5_s
Rarres2	Cluster5	Cluster5_s
Rdh1	Cluster5	Cluster5_s
Sh3bp5	Cluster5	Cluster5_s
Slc29a3	Cluster5	Cluster5_s
Stx3	Cluster5	Cluster5_s
Tpm2	Cluster5	Cluster5_s
Treml4	Cluster5	Cluster5_s
Vps18	Cluster5	Cluster5_s
Elovl2	Cluster5	Cluster5_s
Fcho1	Cluster5	Cluster5_s
Mtmr11	Cluster5	Cluster5_s
Oas1a	Cluster5	Cluster5_s
Serpina3a	Cluster5	Cluster5_s
2900009J06Rik	Cluster5	Cluster5_t	NA
2900060B14Rik	Cluster5	Cluster5_t	NA
AI463170	Cluster5	Cluster5_t	NA
Chpf	Cluster5	Cluster5_t	Stress, Transfers glucuronic acid, Proliferation, CHPF promotes gastric cancer tumorigenesis (Lin et al 2021)
Col6a3	Cluster5	Cluster5_t	Collagen
Cxcr4	Cluster5	Cluster5_t	Defense, CXCL12 activation of CXCR4 regulates mucosal host defense through stimulation of epithelial cell migration and promotion of intestinal barrier integrity (Smith et al. 2005)
Efhd1	Cluster5	Cluster5_t	Stress, calcium sensor for mitochondrial flash (mitoflash) activation, an event characterized by stochastic bursts of superoxide production
Galnt16	Cluster5	Cluster5_t	stress, epithelial-mesenchymal transition (Beaman et al. 2022)
Inha	Cluster5	Cluster5_t	Inhibin
Lct	Cluster5	Cluster5_t	Lactase
Nckap5	Cluster5	Cluster5_t	Stress,NCKAP5 was positively associated with the immune infiltration of cancer-related fibroblasts in colorectal cancer (Sha et al 2023)
Obsl1	Cluster5	Cluster5_t	cytoskeletal protein related to obscurin (Geisler et al 2007)
Rassf5	Cluster5	Cluster5_t	stress, Potential tumor suppressor (hypermethylated in cancer), Rassf1aIEC-KO mice are more susceptible to DSS-induced colitis (Zhao et al 2011)
Serpine2	Cluster5	Cluster5_t	stress, ERK signaling involved in human colorectal tumorigenesis (Bergeron et al. 2010)
Slc4a3	Cluster5	Cluster5_t	pH stress, Sodium-independent anion exchanger which mediates the electroneutral exchange of chloride for bicarbonate ions across the cell membrane. May be involved in the regulation of intracellular pH
Tfcp2l1	Cluster5	Cluster5_t	proliferation, Transcription factor that facilitates establishment and maintenance of pluripotency in embryonic stem cells, interacts with Klf2
Tmem37	Cluster5	Cluster5_t	Thought to stabilize the calcium channel in an inactivated (closed) state
Tns1	Cluster5	Cluster5_t	Tensin, Plays a role in cell polarization and migration
Arhgef3	Cluster5	Cluster5_u
Arsg	Cluster5	Cluster5_u
Ccdc190	Cluster5	Cluster5_u
Fcrla	Cluster5	Cluster5_u
Fntb	Cluster5	Cluster5_u
Olfml2b	Cluster5	Cluster5_u
Rgs5	Cluster5	Cluster5_u
Sh3tc2	Cluster5	Cluster5_u
Tbca	Cluster5	Cluster5_u
Tdrd5	Cluster5	Cluster5_u
Tnxb	Cluster5	Cluster5_u
Abca3	Cluster5	Cluster5_u
Bgn	Cluster5	Cluster5_u
H2al1m	Cluster5	Cluster5_u
Svbp	Cluster5	Cluster5_u
9230105E05Rik	Cluster5	Cluster5_u
Gm2061	Cluster5	Cluster5_u
Mamdc4	Cluster5	Cluster5_u
Acat1	Cluster5	Cluster5_u
Acox2	Cluster5	Cluster5_u
Adgrg1	Cluster5	Cluster5_u
Akt1	Cluster5	Cluster5_u
Aoc1	Cluster5	Cluster5_u
Ap1m2	Cluster5	Cluster5_u
Arid3a	Cluster5	Cluster5_u
Asl	Cluster5	Cluster5_u
Bend4	Cluster5	Cluster5_u
Bid	Cluster5	Cluster5_u
Bmp7	Cluster5	Cluster5_u
Cachd1	Cluster5	Cluster5_u
Clic6	Cluster5	Cluster5_u
Cmtm3	Cluster5	Cluster5_u
Cotl1	Cluster5	Cluster5_u
Crtap	Cluster5	Cluster5_u
Cspg5	Cluster5	Cluster5_u
Cxxc5	Cluster5	Cluster5_u
Cyp2w1	Cluster5	Cluster5_u
D630024D03Rik	Cluster5	Cluster5_u
Dab2	Cluster5	Cluster5_u
Dgat2	Cluster5	Cluster5_u
Dkk3	Cluster5	Cluster5_u
Ehd1	Cluster5	Cluster5_u
Fbp1	Cluster5	Cluster5_u
Fgfrl1	Cluster5	Cluster5_u
Flrt1	Cluster5	Cluster5_u
Folr1	Cluster5	Cluster5_u
Fstl4	Cluster5	Cluster5_u
Galk1	Cluster5	Cluster5_u
Glmp	Cluster5	Cluster5_u
Gng7	Cluster5	Cluster5_u
Gpr157	Cluster5	Cluster5_u
Gpx3	Cluster5	Cluster5_u
H6pd	Cluster5	Cluster5_u
Hebp1	Cluster5	Cluster5_u
Herc3	Cluster5	Cluster5_u
Hgd	Cluster5	Cluster5_u
Hpgds	Cluster5	Cluster5_u
Ifit1bl2	Cluster5	Cluster5_u
Igfals	Cluster5	Cluster5_u
Il34	Cluster5	Cluster5_u
Il4ra	Cluster5	Cluster5_u
Iqsec1	Cluster5	Cluster5_u
Itgb6	Cluster5	Cluster5_u
Kazn	Cluster5	Cluster5_u
Kcnq1ot1	Cluster5	Cluster5_u
Kctd10	Cluster5	Cluster5_u
Lrrc4	Cluster5	Cluster5_u
Lrrn1	Cluster5	Cluster5_u
Ltbp3	Cluster5	Cluster5_u
Lztr1	Cluster5	Cluster5_u
Mfsd11	Cluster5	Cluster5_u
Mir194-1	Cluster5	Cluster5_u
Naga	Cluster5	Cluster5_u
Naip1	Cluster5	Cluster5_u
Pacc1	Cluster5	Cluster5_u
Pfdn1	Cluster5	Cluster5_u
Phldb3	Cluster5	Cluster5_u
Ppp1r3b	Cluster5	Cluster5_u
Prr5	Cluster5	Cluster5_u
Rab11fip5	Cluster5	Cluster5_u
Rab3il1	Cluster5	Cluster5_u
Sapcd2	Cluster5	Cluster5_u
Sesn2	Cluster5	Cluster5_u
Slc17a5	Cluster5	Cluster5_u
Slc34a2	Cluster5	Cluster5_u
Slc39a1	Cluster5	Cluster5_u
Slc39a4	Cluster5	Cluster5_u
Slc43a3	Cluster5	Cluster5_u
Stard5	Cluster5	Cluster5_u
Tbc1d1	Cluster5	Cluster5_u
Tbc1d10a	Cluster5	Cluster5_u
Tdrp	Cluster5	Cluster5_u
Tert	Cluster5	Cluster5_u
Tfeb	Cluster5	Cluster5_u
Timp3	Cluster5	Cluster5_u
Tmie	Cluster5	Cluster5_u
Tns2	Cluster5	Cluster5_u
Tram2	Cluster5	Cluster5_u
Trip6	Cluster5	Cluster5_u
Uap1l1	Cluster5	Cluster5_u
Uhrf1bp1	Cluster5	Cluster5_u
Wfdc1	Cluster5	Cluster5_u
Ypel5	Cluster5	Cluster5_u
2310022B05Rik	Cluster5	Cluster5_u
Disp2	Cluster5	Cluster5_u
Hao2	Cluster5	Cluster5_u
Mrpl23	Cluster5	Cluster5_u
Rusc2	Cluster5	Cluster5_u
Smim1	Cluster5	Cluster5_u
Sorbs2	Cluster5	Cluster5_u
Zcchc3	Cluster5	Cluster5_u
Clmn	Cluster5	Cluster5_o
Lhfpl1	Cluster5	Cluster5_o
Nrp2	Cluster5	Cluster5_o
Shroom4	Cluster5	Cluster5_o
Slc25a43	Cluster5	Cluster5_o
Tceal1	Cluster5	Cluster5_o
Kcne1l	Cluster5	Cluster5_o
Ccnd3	Cluster5	Cluster5_o
Smlr1	Cluster5	Cluster5_o
Cbs	Cluster5	Cluster5_o
Lgals9	Cluster5	Cluster5_o
Sema7a	Cluster5	Cluster5_o
Sh2d3c	Cluster5	Cluster5_o
Cln3	Cluster5	Cluster5_o
Mreg	Cluster5	Cluster5_r
Nphs2	Cluster5	Cluster5_r
Gm13032	Cluster5	Cluster5_r
Hcrtr1	Cluster5	Cluster5_r
Disp1	Cluster5	Cluster5_r
F10	Cluster5	Cluster5_r
Kif12	Cluster5	Cluster5_r
Klb	Cluster5	Cluster5_r
Mylk3	Cluster5	Cluster5_r
Nr2e3	Cluster5	Cluster5_r
Nrep	Cluster5	Cluster5_r
Pmepa1	Cluster5	Cluster5_r
Shisa5	Cluster5	Cluster5_r
Slc40a1	Cluster5	Cluster5_r
St3gal3	Cluster5	Cluster5_r
